# FAS: Assessing the similarity between proteins using multi-layered feature architectures

**DOI:** 10.1101/2022.09.01.506207

**Authors:** Julian Dosch, Holger Bergmann, Vinh Tran, Ingo Ebersberger

## Abstract

**Motivation:** Expert curation to differentiate between functionally diverged homologs and those that may still share a similar function routinely relies on the visual interpretation of domain architecture changes. However, the size of contemporary data sets integrating homologs from hundreds to thousands of species calls for alternate solutions. Scoring schemes to evaluate domain architecture similarities can help to automatize this procedure, in principle. But existing schemes are often too simplistic in the similarity assessment, many require an a-priori resolution of overlapping domain annotations, and those that allow overlaps to extend the set of annotations sources cannot account for redundant annotations. As a consequence, the gap between the automated similarity scoring and the similarity assessment based on visual architecture comparison is still too wide to make the integration of both approaches meaningful.

**Results:** Here, we present FAS, a scoring system for the comparison of multi-layered feature architectures integrating information from a broad spectrum of annotation sources. Feature architectures are represented as directed acyclic graphs, and redundancies are resolved in the course of comparison using a score maximization algorithm. A benchmark using more than 10,000 human-yeast ortholog pairs reveals that FAS consistently outperforms existing scoring schemes. Using three examples, we show how automated architecture similarity assessments can be routinely applied in the benchmarking of orthology assignment software, in the identification of functionally diverged orthologs, and in the identification of entries in protein collections that most likely stem from a faulty gene prediction.

**Availability and implementation:** FAS is available as python package: https://pypi.org/project/greedyFAS/
