## Supplemental Table S3 for "FAS: Assessing the similarity between proteins using multi-layered feature architectures"

### Sheet: Table S3
Table S3: Information on the 80 pairs where there was a large discrepancy between FAS and Schlicker score ( |FAS – Schlicker| >= 0.75 )
Uniprot ID (Human)	Uniprot ID (Yeast)	Gene Name (Human)	Gene Name (Yeast)	Functional description (Human)	Functional description (Yeast)	InParanoid Ortholog (Yes/No)	Protein Lenth (Human)	Protein Lenth (Yeast)	FAS Score	Schlicker Similarity	Possible Reasons for FAS/Schlicker difference
A0A0J9YWL9	P32770	TEX13C	NRP1	Putative testis-expressed protein 13C	Putative RNA-binding protein involved in heterochromatin assembly	no	993	719	0.053	0.9004	A0A0J9YWL9 is possibly from a pseudogene according to uniprot
A0A0J9YY54	P32770	TEX13D	NRP1	Testis-expressed protein 13D	Putative RNA-binding protein involved in heterochromatin assembly	no	714	719	0.0896	0.9004
A1A4F0	P38279	SLC66A1L	RTC2	Putative uncharacterized protein SLC66A1L	Probable vacuolar amino acid transporter YPQ3	no	135	296	0	0.9746	Imprecise GO Term assignment
A1A4F0	Q06328	SLC66A1L	YPQ2	Putative uncharacterized protein SLC66A1L	Probable vacuolar amino acid transporter YPQ2	no	135	317	0	0.9746	Imprecise GO Term assignment
A1A4F0	Q12010	SLC66A1L	YPQ1	Putative uncharacterized protein SLC66A1L	Probable vacuolar amino acid transporter YPQ2	no	135	308	0	0.9746	Imprecise GO Term assignment
A6NCE7	P38182	MAP1LC3B2	ATG8	Microtubule-associated proteins 1A/1B light chain 3 beta 2	Autophagy-related protein 8	no	125	117	0.9966	0.1236	insufficient domain information (one long domain covering majority of sequence)
O00299	P40582	CLIC1	GTT1	Chloride intracellular channel protein 1	Glutathione S-transferase 1	no	241	234	0.9938	0	Nefunctionalization
O00299	Q12390	CLIC1	GTT2	Chloride intracellular channel protein 1	Glutathione S-transferase 2	no	241	233	0.98665	0.0119	Nefunctionalization
O15213	P40055	WDR46	UTP7	WD repeat-containing protein 46	U3 small nucleolar RNA-associated protein 7	yes	610	554	0.8972	0.0611	Imprecise/Insufficient GO Term assignment
O15503	P53898	INSIG1	NSG2	Insulin-induced gene 1 protein	Protein NSG2	no	277	299	0.90755	0.1301
O94805	P32381	ACTL6B	ARP2	Actin-like protein 6B	Actin-related protein 2	no	426	391	0.97295	0.02	Imprecise/Insufficient GO Term assignment
O94805	P47117	ACTL6B	ARP3	Actin-like protein 6B	Actin-related protein 3	no	426	449	0.97795	0.0241	Imprecise/Insufficient GO Term assignment
O95258	P53320	SLC25A14	MTM1	Brain mitochondrial carrier protein 1	Mitochondrial carrier protein MTM1	no	325	366	0.7872	0	Imprecise/Insufficient GO Term assignment
O95478	P40078	NSA2	NSA2	Ribosome biogenesis protein NSA2 homolog	Ribosome biogenesis protein NSA2	yes	260	261	0.92255	0.0612	Imprecise/Insufficient GO Term assignment
O95825	P38113	CRYZL1	ADH5	Quinone oxidoreductase-like protein 1	Alcohol dehydrogenase 5	no	349	351	0.9777	0.2703
O95833	Q12390	CLIC3	GTT2	Chloride intracellular channel protein 3	Glutathione S-transferase 2	no	236	233	0.90905	0.0107
P12271	Q06705	RLBP1	CSR1	Retinaldehyde-binding protein 1	Phosphatidylinositol transfer protein CSR1	no	317	408	0.90065	0
P14927	P00128	UQCRB	QCR7	Cytochrome b-c1 complex subunit 7	Cytochrome b-c1 complex subunit 7, mitochondrial	yes	111	127	0.99115	0	Imprecise/Insufficient GO Term assignment
P20941	Q04004	PDC	PLP1	Phosducin	Phosducin-like protein 1	no	246	230	0.8169	0	Imprecise/Insufficient GO Term assignment
P55851	P53320	UCP2	MTM1	Mitochondrial uncoupling protein 2	Mitochondrial carrier protein MTM1	no	309	366	0.9908	0.0217
P55916	P53320	UCP3	MTM1	Mitochondrial uncoupling protein 3	Mitochondrial carrier protein MTM1	no	312	366	0.9908	0.0217
P61803	P46964	DAD1	OST2	Dolichyl-diphosphooligosaccharide--protein glycosyltransferase subunit DAD1	Dolichyl-diphosphooligosaccharide--protein glycosyltransferase subunit OST2	yes	113	130	0.91195	0	Imprecise/Insufficient GO Term assignment
P62736	P38696	ACTA2	ARP1	Actin, aortic smooth muscle	Centractin	no	377	384	0.9989	0.1245	insufficient domain information (one long domain covering majority of sequence)
P63267	P38696	ACTG2	ARP1	Actin, gamma-enteric smooth muscle	Centractin	no	376	384	0.9985	0.0411	insufficient domain information (one long domain covering majority of sequence)
P63267	P80428	ACTG2	ARP4	Actin, gamma-enteric smooth muscle	Actin-related protein 4	no	376	489	0.84215	0.0415	insufficient domain information (one long domain covering majority of sequence)
P63267	Q05123	ACTG2	ARP9	Actin, gamma-enteric smooth muscle	Actin-related protein 9	no	376	467	0.8363	0.0411	insufficient domain information (one long domain covering majority of sequence)
P68032	Q05123	ACTC1	ARP9	Actin, alpha cardiac muscle 1	Actin-related protein 9	no	377	467	0.836	0.0717	insufficient domain information (one long domain covering majority of sequence)
Q008S8	P53046	ECT2L	ROM1	Epithelial cell-transforming sequence 2 oncogene-like	RHO1 GDP-GTP exchange protein 1	no	904	1155	0.156	0.9966	overlap in BP GO terms (guanyl-nucleotide exchange factor activity)
Q13454	P48439	TUSC3	OST3	Tumor suppressor candidate 3	Dolichyl-diphosphooligosaccharide--protein glycosyltransferase subunit 3	yes	348	350	0.9296	0	overlap in BP GO terms
Q13454	Q03723	TUSC3	OST6	Tumor suppressor candidate 3	Dolichyl-diphosphooligosaccharide--protein glycosyltransferase subunit OST6	no	348	332	0.9078	0	overlap in BP GO terms
Q14154	P39000	TUSC3	SHC1	DAP3-binding cell death enhancer 1	Protein SHC1	no	515	512	0.8734	0
Q15005	Q04969	SPCS2	SPC2	Signal peptidase complex subunit 2	Signal peptidase complex subunit 2	no	226	178	0.8457	0	Imprecise/Insufficient GO Term assignment
Q3SY17	P53320	SLC25A52	MTM1	Mitochondrial nicotinamide adenine dinucleotide transporter SLC25A52	Mitochondrial carrier protein MTM1	no	297	366	0.82935	0	Imprecise/Insufficient GO Term assignment
Q3SY17	Q04013	SLC25A52	YHM2	Mitochondrial nicotinamide adenine dinucleotide transporter SLC25A52	Citrate/oxoglutarate carrier protein	no	297	314	0.989	0.2344	Imprecise/Insufficient GO Term assignment
Q58DX5	Q08693	NAALADL2	TRE2	Inactive N-acetylated-alpha-linked acidic dipeptidase-like protein 2	Putative zinc metalloprotease TRE2	no	795	809	0.9687	0.0457	Imprecise/Insufficient GO Term assignment
Q5H9E4	P53320	SLC25A53	MTM1	Solute carrier family 25 member 5	Mitochondrial carrier protein MTM1	no	307	366	0.8155	0	Imprecise/Insufficient GO Term assignment
Q5JU85	P11075	IQSEC2	SEC7	IQ motif and SEC7 domain-containing protein 2	Protein transport protein SEC7	no	1488	2009	0.23535	0.9966	share only one small domain region in the middle, biological process GO terms differ a lot more
Q5SVS4	P53320	SLC25A30	MTM1	Kidney mitochondrial carrier protein 1	Mitochondrial carrier protein MTM1	no	291	366	0.9889	0.0193	Imprecise/Insufficient GO Term assignment
Q5TAP6	Q04500	UTP14C	UTP14	U3 small nucleolar RNA-associated protein 14 homolog C	U3 small nucleolar RNA-associated protein 14	yes	766	899	0.8978	0.0547	Imprecise/Insufficient GO Term assignment
Q5TBA9	P40468	FRY	TAO3	Protein furry homolog	Cell morphogenesis protein PAG1	yes	3013	2376	0.82395	0
Q6NXT6	P40085	TAPT1	EMP65	Transmembrane anterior posterior transformation protein 1 homolog	Endoplasmic reticulum membrane protein 65	yes	567	556	0.7811	0
Q6Q0C1	P53320	SLC25A47	MTM1	Solute carrier family 25 member 47	Mitochondrial carrier protein MTM1	no	308	366	0.8199	0	Imprecise/Insufficient GO Term assignment
Q6YFQ2	Q01519	COX6B2	COX12	Cytochrome c oxidase subunit 6B2	Cytochrome c oxidase subunit 12, mitochondrial	yes	88	83	0.9874	0	Imprecise/Insufficient GO Term assignment
Q6ZUT3	P53046	FRMD7	ROM1	FERM domain-containing protein 7	RHO1 GDP-GTP exchange protein 1	no	714	1155	0.02558	0.7915
Q7Z2Y5	Q12469	NRK	SKM1	Nik-related protein kinase	Serine/threonine-protein kinase SKM1	no	1582	655	0.19915	0.967272	share a functional? domain region of around 250AA, Q7Z2Y5 has an over 1000AA long C Terminus, whereas Q12469 has an addition before the shared part at the N Terminus of ~350AA
Q86YB7	Q08558	ECHDC2	DCI1	Enoyl-CoA hydratase domain-containing protein 2, mitochondrial	Delta(3,5)-Delta(2,4)-dienoyl-CoA isomerase	no	292	271	0.96005	0.1343
Q8IUQ0	Q06705	CLVS1	CSR1	Clavesin-1	Phosphatidylinositol transfer protein CSR1	no	354	408	0.9069	0
Q8IWA0	P38123	WDR75	SWD3	WD repeat-containing protein 75	COMPASS component SWD3	no	830	315	0.85215	0.0456
Q8IY49	Q03419	MMD2	IZH1	Monocyte to macrophage differentiation factor 2	ADIPOR-like receptor IZH1	no	270	316	0.84015	0	Imprecise/Insufficient GO Term assignment
Q8IY49	Q07959	MMD2	IZH3	Monocyte to macrophage differentiation factor 2	ADIPOR-like receptor IZH3	no	270	543	0.7695	0	Imprecise/Insufficient GO Term assignment
Q8IY49	Q12442	MMD2	IZH2	Monocyte to macrophage differentiation factor 2	ADIPOR-like receptor IZH2	no	270	317	0.9711	0	Imprecise/Insufficient GO Term assignment
Q8N413	P53320	SLC25A45	MTM1	Solute carrier family 25 member 45	Mitochondrial carrier protein MTM1	no	288	366	0.8103	0	Imprecise/Insufficient GO Term assignment
Q8N5M1	P22135	ATPAF2	ATPAF2	ATP synthase mitochondrial F1 complex assembly factor 2	Protein ATP12, mitochondrial	yes	289	325	0.9647	0.2067	Imprecise/Insufficient GO Term assignment
Q8N9T8	P42846	KRI1	KRI1	Protein KRI1 homolog	Protein KRI1	yes	703	591	0.9674	0.0611	Imprecise/Insufficient GO Term assignment
Q8NI36	Q06078	WDR36	UTP21	WD repeat-containing protein 36	U3 small nucleolar RNA-associated protein 21	yes	951	939	0.97915	0.0612	Imprecise/Insufficient GO Term assignment
Q8TB36	P40582	GDAP1	GTT1	Ganglioside-induced differentiation-associated protein 1	Glutathione S-transferase 1	no	358	234	0.8227	0
Q8TB36	Q12390	GDAP1	GTT2	Ganglioside-induced differentiation-associated protein 1	Glutathione S-transferase 2	no	358	233	0.81285	0.0193
Q8TDG2	P32381	ACTRT1	ARP2	Actin-related protein T1	Actin-related protein 2	no	376	391	0.84135	0.035	insufficient domain information (one long domain covering majority of sequence)
Q8TDG2	P38696	ACTRT1	ARP1	Actin-related protein T1	Centractin	no	376	384	0.9997	0.0338	insufficient domain information (one long domain covering majority of sequence)
Q8TDG2	P47117	ACTRT1	ARP3	Actin-related protein T1	Actin-related protein 3	no	376	449	0.8413	0.0392	insufficient domain information (one long domain covering majority of sequence)
Q8TDG2	Q05123	ACTRT1	ARP9	Actin-related protein T1	Actin-related protein 9	no	376	467	0.8353	0.0338	insufficient domain information (one long domain covering majority of sequence)
Q96CQ1	P53320	SLC25A36	MTM1	Solute carrier family 25 member 36	Mitochondrial carrier protein MTM1	no	311	366	0.81535	0	Imprecise/Insufficient GO Term assignment
Q96KR6	P37293	FAM210B	NAT2	Protein FAM210B, mitochondrial	Putative N-terminal acetyltransferase 2	no	192	288	0.8817	0
Q96RL7	Q07878	VPS13A	VPS13	Intermembrane lipid transfer protein VPS13A	Intermembrane lipid transfer protein VPS13	yes	3174	3144	0.8694	0.046	Imprecise/Insufficient GO Term assignment
Q9BSC4	P48234	NOL10	ENP2	Nucleolar protein 10	Ribosome biogenesis protein ENP2	yes	688	707	0.83855	0.0612	Imprecise/Insufficient GO Term assignment
Q9BSK2	P53320	SLC25A33	MTM1	Solute carrier family 25 member 33	Mitochondrial carrier protein MTM1	no	321	366	0.818	0	Imprecise/Insufficient GO Term assignment
Q9BY60	P38182	GABARAPL3	ATG8	Gamma-aminobutyric acid receptor-associated protein-like 3	Autophagy-related protein 8	yes	117	117	1	0.1091	Imprecise/Insufficient GO Term assignment , insufficient domain information (one long domain covering majority of sequence)
Q9H0R8	P38182	GABARAPL1	ATG8	Gamma-aminobutyric acid receptor-associated protein-like 1	Autophagy-related protein 8	yes	117	117	1	0.224	Imprecise/Insufficient GO Term assignment , insufficient domain information (one long domain covering majority of sequence)
Q9H0U3	P48439	MAGT1	OST3	Magnesium transporter protein 1	Dolichyl-diphosphooligosaccharide--protein glycosyltransferase subunit 3	yes	335	350	0.9784	0
Q9H0U3	Q03723	MAGT1	OST6	Magnesium transporter protein 1	Dolichyl-diphosphooligosaccharide--protein glycosyltransferase subunit OST6	no	335	332	0.91045	0
Q9H1K4	P53320	SLC25A18	MTM1	Mitochondrial glutamate carrier 2	Mitochondrial carrier protein MTM1	no	315	366	0.8093	0.0195	Imprecise/Insufficient GO Term assignment
Q9H1U9	P53320	SLC25A51	MTM1	Mitochondrial nicotinamide adenine dinucleotide transporter SLC25A51	Mitochondrial carrier protein MTM1	no	297	366	0.8292	0	Imprecise/Insufficient GO Term assignment
Q9H1U9	Q04013	SLC25A51	YHM2	Mitochondrial nicotinamide adenine dinucleotide transporter SLC25A51	Citrate/oxoglutarate carrier protein	no	297	314	0.9886	0.234	Imprecise/Insufficient GO Term assignment
Q9HC38	P50107	GLOD4	GLO1	Glyoxalase domain-containing protein 4	Glyoxalase I	no	313	326	0.97875	0.0197	Imprecise/Insufficient GO Term assignment
Q9NZA1	Q12390	CLIC5	GTT2	Chloride intracellular channel protein 5	Glutathione S-transferase 2	no	410	233	0.95325	0.0107
Q9P003	P53173	CNIH4	ERV14	Protein cornichon homolog 4	ER-derived vesicles protein ERV14	yes	139	138	0.90795	0
Q9UP52	P47161	TFR2	VPS70	Transferrin receptor protein 2	Vacuolar protein sorting-associated protein 70	no	801	811	0.98375	0.0179
Q9Y324	Q05498	FCF1	FCF1	rRNA-processing protein FCF1 homolog	rRNA-processing protein FCF1	yes	198	189	0.9156	0.0338	Imprecise/Insufficient GO Term assignment
Q9Y619	P53320	SLC25A15	MTM1	Mitochondrial ornithine transporter 1	Mitochondrial carrier protein MTM1	no	301	366	0.8229	0	Imprecise/Insufficient GO Term assignment
Q9Y696	Q12390	CLIC4	GTT2	Chloride intracellular channel protein 4	Glutathione S-transferase 2	no	253	233	0.9893	0.0107
